# Pantetheinamides that inhibit the growth of intracellular *Salmonella* Typhimurium

**DOI:** 10.1101/2025.10.28.685111

**Authors:** Jacob Pierscianowski, Dustin Duncan, Chunling Blue Lan, Rohit Kholiya, Suzana Diaconescu-Grabari, Farhan R. Chowdhury, Ahmed B. Abdelaal, Aracelli Chang, Iain Roe, Shay Heans Moreyra, Sanjay Campbell, Alexandre Pierret, Kamal Adhikari, Srobona Ghosh, Angelos Pistofidis, Marcel A. Behr, T. Martin Schmeing, Brandon Findlay, Andréanne Lupien, Karine Auclair

## Abstract

The metabolic adaptability of intracellular pathogens, such as the Gram-negative *Salmonella enterica* serovar Typhimurium (STm), enables their survival in nutrient-restricted host environments, while also presenting an opportunity for selective antimicrobial targeting. Herein, we report the synthesis and screening of a small pantetheinamide library aimed at inhibiting the proliferation of STm within macrophages. Two lead compounds exhibited selective activity against intracellular STm and reduced bacterial burden in a murine colitis model. Mechanistic studies suggest their primary mode of action to be the inhibition of coenzyme A (CoA) biosynthesis via the PanD–PanZ regulatory complex, which is absent in host cells. Importantly, resistance pressure to our compound was shown to be significantly stronger in nutrient-limited media compared to nutrient-rich media, supporting the targeting of nutrient stress as a strategy to delay resistance. This work highlights the value of inhibiting pathogen-specific metabolic vulnerabilities in combination with host defence mechanisms to develop novel antimicrobials.
