## Supplementary Data Table for "Pantetheinamides that inhibit the growth of intracellular *Salmonella* Typhimurium"

### Sheet: Table of Contents
Supplementary Data
Table of Contents
Data #	Description
1	Growth inhibition values in various media as seen in Fig 2a
2	IC50 values used to make Fig 2b calculated from curves found in Fig S1
3	Raw metabolomics data analyzed as described in the methods and used to make Fig 3c.

### Sheet: 1. Media Screen
Supplementary Data 1
Growth inhibition values in various media as seen in Fig 2a
	% Growth Inhibition (Avg)
Compound	MHB	M9A	M9I
6-13	90	100	100
1-08	0	14	100
1-01	1	34	100
4-06	27	23	100
1-17	0	99	99
6-14	16	98	99
4-02	0	56	97
3-04	1	35	95
4-07	1	15	94
4-09	1	4	94
4-04	0	37	94
3-05	9	0	93
2-03	10	2	92
1-14	0	0	91
1-03	0	100	90
2-09	2	3	90
4-08	4	62	90
5-01	1	0	89
4-01	1	23	87
5-02	17	0	87
4-10	11	0	86
1-10	0	1	86
4-03	1	0	73
3-06	1	12	71
1-09	1	6	66
5-04	4	0	65
3-03	3	6	62
1-15	2	10	61
4-13	0		61
4-05	11	0	61
3-08	5		52
1-04	0	10	48
5-03	5	0	34
1-11	1	2	31
1-07	2	12	21
1-05	0	9	18
2-05	0	8	18
1-16	6	0	17
2-11	2	0	17
6-09	1	4	13
1-12	0	6	13
1-02	3	0	9
4-12	10		7
6-01	2	0	5
1-13	2	5	5
6-06	0	7	2
6-05	2	0	2
6-03	2	7	2
6-10	0	9	0
3-07	0	7	0
2-04	1	0	0
3-09	12	0	0
3-01	8	0	0
2-14	0	0	0
3-02	9	0	0
4-11	6	9	0
2-01	2	0	0
6-08	0	0	0
2-13	1	0	0
2-15	1	0	0
2-12	2	10	0
6-11	3	0	0
2-10	3	0	0
5-06	2	0	0
6-02	2	5	0
2-08	3	0	0
2-06	0	0	0
6-07	2	0	0
2-02	5	13	0
5-05	2	0	0
6-12	0	0	0
5-07	3	9	0
1-06	0	0	0
6-04	0	0	0
2-07	2	0	0

### Sheet: 2. IC50s
Supplementary Data 2
IC50 values used to make Fig 2b calculated from curves found in Fig S1
Compound #	IC50 (µM)
6-13	0.13
6-14	1.1
4-06	4
4-04	5.1
4-02	6.7
3-04	8.8
1-17	15
4-08	15
2-03	17
5-02	17
3-05	18
3-06	27
4-10	29
4-07	30
4-01	32
4-09	37
5-01	46
5-04	64
1-03	67
2-09	70
1-08	79
1-10	98
1-01	105
1-14	118
4-13	121
1-15	152
4-03	236
4-05	245
3-08	302
3-03	369
1-16	547
1-04	778
3-07	1881
4-12	2000
2-04	2000
3-09	2000
3-01	2000
2-14	2000
3-02	2000
4-11	2000

### Sheet: 3. Metabolomics
Supplementary Data 3
Raw metabolomics data analyzed as described in the methods and used to make Fig 3c.
Metabolite	M9I_Ctrl_EP_1	M9I_Ctrl_EP_2	M9I_Ctrl_EP_3	M9I_Ctrl_SP_1	M9I_Ctrl_SP_2	M9I_Ctrl_SP_3	M9I_4-06_EP_1	M9I_4-06_EP_2	M9I_4-06_EP_3	M9I_4-06_SP_1	M9I_4-06_SP_2	M9I_4-06_SP_3	M9I_6-13_EP_1	M9I_6-13_EP_2	M9I_6-13_EP_3	M9I_6-13_SP_1	M9I_6-13_SP_2	M9I_6-13_SP_3
Aminoadipic acid	4963	14885	13049	12224	19478	17384	9775	10839	7105	7630	53906	10980	8763	8052	6764	8596	20194	10207
Deoxyribose 5-phosphate	64403	33549	41661	58430	55955	16029	17292	17025	15152	361	21541	16376	25931	12746	15501	10532	5598	1100
Deoxyribose	184379	188321	53682	171133	115303	43187	48398	144405	51749	25424	48758	32555	65271	155505	81179	24684	18857	40405
* D- / L-2-Hydroxyglutaric acid	133806	378361	151224	147746	129893	100253	70881	488241	85852	144726	166943	210289	142192	311400	113254	176459	49055	242688
3-Phosphoglyceric acid	679754	788597	794982	819727	843411	870789	909936	696486	758366	460084	658809	351111	975881	681138	761018	304463	374840	321945
5'-Methylthioadenosine	1612	17215	3054	13796	13699	13346	11560	4280	2802	9794	15396	12154	20681	10311	8132	9251	5253	2889
Adenine	2536536	2236689	2209127	2871669	2688913	1452801	1493857	1915033	1290888	2533081	1510150	3359371	1985168	949877	1275124	1626813	177492	2020555
Adenosine	526957	359513	292679	328551	204324	172814	82067	259878	245448	568168	196152	472727	61930	178982	193530	362426	263108	392982
ADP	40044	32815	52389	51646	67022	65032	37469	43481	37420	43955	47683	33112	44052	24406	27812	30466	16825	21162
* L- / beta-Alanine	1210630	1016754	864530	1304797	1296035	884880	661748	916528	652286	436323	698607	512613	437255	1022626	683701	360176	402215	409442
Adenosine monophosphate	2856329	2749184	2531823	3144376	3401369	2976855	2781887	2657112	2217368	2883915	2764382	2505523	2331623	2115428	2295029	2538322	1094911	2339364
L-Aspartic acid	1903834	1421725	1874633	2064772	2280242	1740261	1792798	1380046	1588465	590683	1388407	617845	1576644	1245190	1680543	705356	708131	616465
Adenosine triphosphate	47558	34419	52979	47349	72469	80431	42417	36716	38224	60986	56456	24852	32399	30289	34521	37099	15367	25568
cis-Aconitic acid	26387	124709	62635	32393	26110	39014	28627	67736	50483	100893	36180	142045	33517	24069	47678	55046	31732	67077
* Citric acid / Isocitric acid	1085411	1479778	1241080	1044315	1345927	689952	1331595	1617669	1173577	3456422	1265508	2760490	1554830	1249712	1178793	2309112	677260	2576406
Citrulline	39251	78288	45081	83632	46534	46150	14455	65484	14624	21457	117299	13724	13706	49506	17155	43041	58238	23268
Cytidine monophosphate	724896	743335	715536	812912	1020995	732330	810303	833467	678569	367200	654957	308039	923921	867200	738148	389279	266530	373132
Cytidine triphosphate	1054	1348	4112	1397	3406	6065	4221	1459	3622	1533	2442	953	1929	1673	2458	712	1611	287
Cytidine	168156	155892	94461	95345	125548	91302	62284	158290	142655	66107	76477	174215	205506	55067	66492	49713	33429	92559
dADP	20847	11122	25579	30400	37085	26643	10852	10695	10329	15630	19005	15153	11703	5058	9341	18243	4685	9721
Deoxyadenosine monophosphate	57893	37480	53493	59118	75996	71175	38596	28430	14430	45250	59549	15899	21770	13805	17325	50143	5495	16100
Deoxyadenosine triphosphate	6751	5890	7885	8668	10732	14026	4654	3607	3516	5524	5555	10035	2460	2162	3558	5965	1596	3810
Deoxycytidine	28968	44588	41759	19671	32992	31723	20512	27145	37548	13600	19147	18106	17287	8709	34982	15124	16011	18099
dCMP	81459	43366	108616	82965	125530	114471	56713	38971	52591	20410	51597	21635	56132	14783	51398	20542	14552	13914
dCTP	1536	1990	2345	1489	2298	4338	2049	1155	1848	1056	1867	2089	828	599	1262	434	463	354
Dihydroxyacetone phosphate	82604	72811	64508	84064	106771	23682	125483	77436	70112	23284	39148	40970	296714	93419	96192	23887	13677	21232
dUMP	8284	34915	10529	5451	5555	8084	1584	13604	5349	5060	3132	13825	3025	2271	4045	3118	1726	1571
Fructose 1,6-bisphosphate	4540	3701	2059	4130	4510	1057	5214	5246	2687	1352	2493	1160	6845	4508	3669	1425	1198	780
Fructose 6-phosphate	125862	152672	66962	98639	126106	42860	122896	150543	73197	30820	73215	30688	156381	129998	123865	32715	23753	27592
Glucose 1-phosphate	102987	223729	70659	154118	278783	187130	213590	202390	53319	23181	153995	25582	61101	102085	96899	28664	7550	2843
* alpha- / beta-D-Glucose 6-phosphate	85317	83117	60808	86468	48935	57244	99229	66753	76903	25485	88388	23866	109847	136977	63265	19162	35782	6745
gamma-Glutamylcysteine	989843	505510	557322	734118	852505	658224	413872	405284	303095	619650	528358	146968	344806	315749	386424	731660	154146	275063
6-Phosphogluconic acid	17091	12361	12210	9273	20681	11665	8020	9767	12564	7658	12974	11649	14353	16350	11990	10146	5303	9587
Glutamic acid	3606167	3859401	2965565	4525487	4120914	2574172	4709209	4491263	3575759	2553531	4161817	3505667	5648699	4029036	3714442	2501532	2918497	3253717
Oxidized glutathione	634696	879391	776047	622530	907631	677749	353334	886796	513656	77326	424381	133261	892600	359100	413341	181569	132274	133718
Glutathione	3010	1395	4141	2879	4705	3969	2142	1119	2049	786	1807	621	1666	634	2186	152	153	43
Glyceric acid	112241	393152	92047	123664	109279	63222	174785	358727	142738	100499	88114	109419	234243	347694	213307	74492	59103	128795
Guanosine monophosphate	175042	268439	254411	191295	383222	181937	178762	229655	134295	78072	174800	81306	158210	138443	150472	100098	48556	83289
Guanosine triphosphate	10011	7051	7774	9566	10946	9786	6644	5841	5264	5799	6228	5091	4613	5331	5742	5173	2804	4283
Guanine	350711	412140	382952	501052	410376	315730	309233	470454	214243	344561	258595	333927	453204	448379	289471	322380	154374	269885
Guanosine	4488563	5179395	2879767	4304120	3785246	1672624	2525529	5212516	2114664	2054807	2207414	2803821	3762161	5037188	2897798	2155383	740646	2777520
Homocysteine	9921991	6710756	7615062	9695024	9140340	5000156	5313819	7125650	4424260	8695775	5170690	10935956	6739448	3299238	4389127	5642427	629130	7156035
4-Hydroxybenzoic acid	18089	20310	15479	17931	23279	22424	20331	20820	14236	9824	14707	14858	26726	10508	16098	12283	5280	13867
Hypoxanthine	2897576	3945744	2051696	3822947	2557638	1108148	1846651	4025911	1193504	3471636	1485308	3348759	2595125	4365519	2066053	2189376	753752	3196946
Inosinic acid	20030	17931	17833	14054	27692	14303	14828	17623	9882	4311	13868	11931	19200	7738	10131	2791	3854	4170
Inosine	12020556	15130076	6188969	11338529	8760446	2355896	6400408	14115125	5460213	6630827	4753198	11117166	9153018	15298103	8247000	5782408	1918012	10078176
Itaconic acid	1653482	2106645	1941838	2395469	3304964	1837433	11669694	5596503	3081583	2550972	4439907	5451975	15104522	2384443	3979971	2016845	3031073	3810163
Lactic acid	255888	591262	549702	237767	982711	496570	384970	661314	277225	265170	370914	246477	287848	314949	386299	1125078	245142	717976
Malic acid	1154956	905430	1091014	1446853	968427	801156	200868	869715	302428	255073	378908	412838	443185	499003	482079	229469	139859	202827
Methionine	61042	57285	52666	64950	63815	55309	40337	54307	39832	13094	65225	13096	41857	39520	58776	19645	24203	15041
N-Acetyl-D-glucosamine	40523	59402	65727	36739	57823	30486	36007	46308	55297	15368	43350	25272	60389	42558	50965	15669	36880	29185
N-Acetyl-L-glutamic acid	374336	230673	151575	185240	206456	146244	87116	149166	51880	104547	160873	170069	65379	65023	59929	233623	55465	186506
NAD	856986	822275	1064984	999856	1043927	1184907	852312	913611	914422	1090097	1117148	915413	640417	719826	898123	1021332	814920	907043
NADP	8932	9629	7456	10397	10381	7800	7256	10255	5894	11617	7546	12159	7565	7367	5462	9145	2728	11950
Nicotinic acid	300998	247184	121533	268262	227012	83782	65683	232897	119108	34530	69379	147029	192975	183328	113433	66593	16926	71720
Pantothenic acid	108745	192514	16819	162757	111195	57195	7807	100207	19301	3194	86710	5978	7747	69503	21784	7760	22380	4202
Phenylalanine	162688	196473	186691	154328	125311	120374	100467	179605	125784	118468	117629	135731	110804	164298	125963	182795	55665	172191
Phenylpyruvic acid	18466	12681	21859	7629	8741	11715	9107	17766	11356	5983	7695	8615	13478	12115	10663	5130	5111	4504
Phosphoenolpyruvic acid	741629	662162	821815	889960	914522	948923	917209	624455	664455	464349	700233	335595	939077	608251	657293	350299	305920	296708
Proline	8749	3501	4059	8281	8171	4848	917	2370	2320	694	2999	982	1016	2644	3268	1277	1004	993
Phosphoribosyl pyrophosphate	4629	5713	4711	5047	3406	2330	2713	5776	2319	1614	1368	2175	2662	3434	2928	483	976	827
Pyridoxal 5'-phosphate	94984	72200	67434	94471	75853	57012	60922	77283	45965	73443	65723	96010	65825	63942	56474	71769	28643	72229
Pyridoxine	1105	4272	1551	1251	770	2057	175	2169	405	348	260	2859	652	808	553	166	221	259
Pyroglutamic acid	2695	4483	6213	2822	9802	4973	2846	6067	2630	2429	4179	2872	3319	2511	3127	20033	2885	6036
Pyruvic acid	79790	108352	62524	82505	86061	68703	83537	93791	53289	44172	70828	48919	166923	77790	76708	134065	62093	50738
Riboflavin	314430	274134	206735	255003	308007	194217	167372	256664	125858	208490	215150	200701	136736	177061	143187	216033	55452	207865
D-Ribose 5-phosphate	124390	175284	116913	152444	141886	81151	146653	173772	93929	92651	124068	91033	233341	249387	124604	96271	52027	88872
D-Ribulose 5-phosphate	54151	83110	40692	45525	43151	20063	45816	88916	140083	35965	31069	43733	111999	109907	52579	32893	23456	38615
D-Sedoheptulose 7-phosphate	115224	146973	71892	144900	123220	39844	59051	114860	52318	46656	48756	58514	76946	150892	78178	22918	20358	45886
Sedoheptulose 1-phosphate	623568	854560	432931	775327	796789	212729	340250	678061	264282	247302	273611	301243	456432	837065	452373	156828	115072	277440
Succinic acid	9923923	9147471	9092918	12414349	11403003	7456423	7040823	10382009	5919990	2632493	6408790	4875274	9351614	8915440	7930749	2109212	1926396	2535418
dTDP	36130	40968	111806	57334	112586	106830	71194	51585	57570	20960	70607	18298	62864	21463	48226	28296	30457	20368
Thymidine	106492	177813	119840	108243	151038	70194	114739	152984	79746	58445	104738	72309	123207	102046	126555	88287	51862	104041
Thymine	190571	271162	86177	200510	168536	49756	101706	254310	63947	39393	54436	67352	204670	288900	124751	40827	16322	80553
5-Thymidylic acid	182149	133018	237981	207376	306261	239327	158054	125451	117285	68692	175315	75774	183454	61131	139959	90872	59154	81230
L-Tryptophan	24176	25710	17936	29092	21946	16625	14802	20721	12069	18732	26009	21176	21938	18382	16849	28090	7140	19533
Thymidine 5'-triphosphate	19121	20471	55860	32028	57063	60876	40679	22011	22750	12871	37594	7286	21377	14103	22645	14187	10527	8403
L-Tyrosine	108301	175583	128636	191704	200856	132890	178802	194872	138728	54164	189010	95508	199815	159846	140253	90790	83264	66739
Uridine 5'-diphosphate	16443	11861	37903	24723	48388	40984	34904	16705	35288	19739	34078	14056	29391	13194	25580	15477	15371	10851
Uridine diphosphate glucose	544265	972702	1153756	665410	1530472	1248082	1070386	1296475	1120029	96581	910406	132158	972109	459000	862761	139521	324140	96644
Uridine diphosphate glucuronic acid	547872	1000828	1078301	547017	859266	938060	1007520	1194403	914937	159597	735238	167318	722865	542226	571394	238119	546779	122969
Uridine 5'-monophosphate	3482889	3419726	3138660	3706029	4344288	2887807	3271909	3577172	2586276	2328326	3103581	2572161	3705028	2888560	2927555	2452380	1197328	2552928
Uracil	1735572	2698590	1120949	2110969	1601529	753553	1096755	2728120	994179	1022559	871087	1663133	1770705	2824166	1331015	869436	301967	1377158
Uridine	1755465	2372266	1094532	1181240	1138272	496691	645963	2242899	701434	914542	851934	712585	903544	2080418	1207958	1018106	493446	1440421
Uridine triphosphate	32883	42687	61501	42036	75198	89853	72978	33213	71652	36686	57680	42474	40225	31121	52631	26509	25377	19064
L-Valine	786955	1131199	1449932	1090200	1039317	757121	1270156	1565169	588090	575332	1068869	612686	1876289	1310688	919832	829457	734633	665028
Xanthine	127691	13002	16052	129592	26762	19871	10996	12256	12060	4361	10707	9646	20391	6813	21913	13382	2536	8646
Deoxyinosine	96129	76314	39665	91528	74085	17522	29935	65469	16757	45497	31734	44009	36765	70981	41586	60715	12965	82134
Pyridoxal	92994	181531	40311	58275	39481	12184	23527	147172	50456	51490	26521	138988	70838	104479	46808	56491	61450	150809
Xanthosine	305784	92750	29387	245911	82405	43837	36700	64406	51271	10716	33626	70348	78150	49711	102510	10301	6830	49340
Xylulose 5-phosphate	19229	21366	15869	16759	15513	8518	19126	29456	24302	17691	12265	30375	45128	38165	25756	15651	12711	22953
Cyclic AMP	1443	28337	12805	1956	1139	9117	1792	9225	4681	3827	3011	14039	1900	585	4746	2973	3150	1426
Deoxyguanosine	11126	12882	8751	9243	8133	6407	4130	7826	3303	12340	4698	7645	3199	10275	6619	16317	4972	13579
Deoxyuridine	73896	96683	60318	71896	69355	29567	49892	90224	36395	29408	36848	34413	65834	64827	69590	31602	14691	40092
Malonic acid	66787	68549	111320	54784	54952	86822	71965	83824	51654	74220	85930	101834	109449	46336	77578	93128	83510	89020
* (R)- / (S)-Citramalic acid	490480	311231	411608	668395	904641	689686	195795	247454	158882	120981	406314	106101	187939	205284	188201	152373	169755	161346
Oxoglutaric acid	17146	54537	26173	22983	17812	22284	17739	44298	19913	26908	28536	52437	47306	18169	17080	25495	14906	31505
Acetyl-CoA	528964	481434	164483	624157	379317	88564	867366	439074	310801	139761	158845	280847	1176434	602568	430359	145830	88482	165026
Coenzyme A	1947660	2784790	2006759	3626248	2653605	2015575	1249533	2268215	840023	2352168	2474002	1901911	1325397	2075615	1163743	2524899	758218	2070131
* Succinyl-CoA / R- / S-Methylmalonyl-CoA	95595	96948	119756	214036	112990	65569	68904	123098	59261	25211	71439	33131	46602	69714	59015	17706	17706	19235
